# Reward Expectation Reduces Representational Drift in the Hippocampus

**DOI:** 10.1101/2023.12.21.572809

**Authors:** Seetha Krishnan, Mark E.J. Sheffield

**Affiliations:** Department of Neurobiology and Institute for Neuroscience, University of Chicago, Chicago, IL 60637, USA

**Keywords:** Dorsal hippocampus, place cells, reward expectation, representational drift, two-photon microscopy, longitudinal calcium imaging

## Abstract

Spatial memory in the hippocampus involves dynamic neural patterns that change over days, termed representational drift. While drift may aid memory updating, excessive drift could impede retrieval. Memory retrieval is influenced by reward expectation during encoding, so we hypothesized that diminished reward expectation would exacerbate representational drift. We found that high reward expectation limited drift, with CA1 representations on one day gradually re-emerging over successive trials the following day. Conversely, the absence of reward expectation resulted in increased drift, as the gradual re-emergence of the previous day’s representation did not occur. At the single cell level, lowering reward expectation caused an immediate increase in the proportion of place-fields with low trial-to-trial reliability. These place fields were less likely to be reinstated the following day, underlying increased drift in this condition. In conclusion, heightened reward expectation improves memory encoding and retrieval by maintaining reliable place fields that are gradually reinstated across days, thereby minimizing representational drift.
