## Supplementary File for "Reward Expectation Reduces Representational Drift in the Hippocampus"

### Sheet: Figure2
Figure 2G'
R1:R2 PV correlation vs UR1:UR2 PV correlation across track
Two-sided Paired t-test
Track Position	test statistic	pval	significant?
Beginning	3.791	0.019	TRUE
Middle	6.097	0.004	TRUE
End	3.801	0.019	TRUE
Figure 2I
Lap wise correlation
R1-R2 vs UR1-UR2
Two-sided Paired t-test
Lap#	test statistic	pval	significant?
Lap 1	0.895	0.422	FALSE
Lap 2	2.728	0.053	FALSE
Lap 3	2.773	0.049	TRUE
Lap 4	2.819	0.048	TRUE
Lap 5	2.396	0.075	FALSE
Lap 6	5.953	0.004	TRUE
Lap 7	4.125	0.015	TRUE
Lap 8	2.991	0.04	TRUE
Lap 9	3.552	0.024	TRUE
Lap 10	3.349	0.029	TRUE

### Sheet: Figure 3
Figure 3D
Normalized weighted degree at binned locations between R-networks and UR-networks
Kolmogrov Smirnov (KS) test
Track Position	test statistic	pval	significant?
Location 1	9.294	p<0.001	TRUE
Location 2	0.512	0.609	FALSE
Location 3	3.48	0.001	TRUE
Location 4	3.539	p<0.001	TRUE
Location 5	0.722	0.471	FALSE
Figure 3G
Clustering coefficient at binned locations between R-networks and UR-networks
Kolmogrov Smirnov (KS) test
Track Position	test statistic	pval	significant?
Location 1	16.296	p<0.001	TRUE
Location 2	12.081	p<0.001	TRUE
Location 3	14.799	p<0.001	TRUE
Location 4	16.712	p<0.001	TRUE
Location 5	17.707	p<0.001	TRUE

### Sheet: Figure 4
Figure 4B					Figure 4D
		Lap wise correlation by reliability
		High reliabile cells vs low reliable cells
		Two-sided Paired t-test
R1:R2					UR1:UR2
Lap#	test statistic	pval	significant?		Lap#	test statistic	pval	significant?
Lap 1	9.742	0.001	TRUE		Lap 1	3.927	0.017	TRUE
Lap 2	12.445	p<0.0001	TRUE		Lap 2	7.663	0.002	TRUE
Lap 3	9.221	0.001	TRUE		Lap 3	18.238	p<0.0001	TRUE
Lap 4	8.636	0.001	TRUE		Lap 4	2.668	0.056	FALSE
Lap 5	9.336	0.001	TRUE		Lap 5	6.606	0.003	TRUE
Lap 6	6.715	0.003	TRUE		Lap 6	6.991	0.002	TRUE
Lap 7	7.59	0.002	TRUE		Lap 7	12.413	p<0.0001	TRUE
Lap 8	10.376	p<0.0001	TRUE		Lap 8	6.397	0.003	TRUE
Lap 9	11.557	p<0.0001	TRUE		Lap 9	9.958	0.001	TRUE
Lap 10	11.903	p<0.0001	TRUE		Lap 10	13.132	p<0.0001	TRUE
Figure 4F
Group1	Group2	test statistic	pval	pval_corr	significant?
R1 High Reliability	UR1 High Reliability	0.1227	0.9083	1	FALSE
R1 High Reliability	R1 Low Reliability	7.6314	0.0016	0.0095	TRUE
R1 High Reliability	UR1 Low Reliability	5.6821	0.0047	0.0284	TRUE
UR1 High Reliability	R1 Low Reliability	2.1094	0.1026	0.6154	FALSE
UR1 High Reliability	UR1 Low Reliability	6.6988	0.0026	0.0155	TRUE
R1 Low Reliability	UR1 Low Reliability	1.0489	0.3534	1	FALSE

### Sheet: Supplementary Figure 2
Supplementary Figure 2B
Decoder Error
Paired T-test with Bonferroni Correction
Group1	Group2	test statistic	pval	pval_corr	significant?
R1	UR1 - RE High	2.465	0.0693	0.208	FALSE
R1	UR1 - RE Low	12.333	0.0002	0.0007	TRUE
UR1 - RE High	UR1 - RE Low	6.9182	0.0023	0.0069	TRUE

### Sheet: Supplementary Figure 3
Supplementary Figure 3A
Across day lap velocity : Paired T-test with bonferroni correction
Group1	Group2	test statistic	pval	pval_corr	significant?
Next day_first lap	Next day_tenth lap	0.9945	0.346	1	FALSE
Next day_first lap	Previous day_last lap	0.1913	0.8525	1	FALSE
Next day_tenth lap	Previous day_last lap	-2.0056	0.0759	0.2276	FALSE
Supplementary Figure 3C									Supplementary Figure 3D
PV Correlation of all tasks with RR
All cells: KS test with bonferroni correction									Animal-wise: Paired T-test with bonferroni correction
Group1	Group2	test statistic	pval	pval_corr	significant?				Group1	Group2	test statistic	pval	pval_corr	significant?
R1:RR	R2:RR	0.44	p<0.0001	p<0.0001	TRUE				R1:RR	R2:RR	-7.1168	0.0021	0.0124	TRUE
R1:RR	UR1:RR	0.205	0.0004	0.0026	TRUE				R1:RR	UR1:RR	0.7802	0.4788	1	FALSE
R1:RR	UR2:RR	0.685	p<0.0001	p<0.0001	TRUE				R1:RR	UR2:RR	-3.1649	0.034	0.2041	FALSE
R2:RR	UR1:RR	0.485	p<0.0001	p<0.0001	TRUE				R2:RR	UR1:RR	3.0952	0.0364	0.2183	FALSE
R2:RR	UR2:RR	0.475	p<0.0001	p<0.0001	TRUE				R2:RR	UR2:RR	-1.4773	0.2137	1	FALSE
UR1:RR	UR2:RR	0.705	p<0.0001	p<0.0001	TRUE				UR1:RR	UR2:RR	-3.4593	0.0258	0.155	FALSE
Supplementary Figure 3E
Lap wise correlation
R2-RR vs UR2-RR
Two-sided Paired t-test
	test statistic	pval	significant?
Lap 1	2.909	0.044	TRUE
Lap 2	5.638	0.005	TRUE
Lap 3	2.852	0.046	TRUE
Lap 4	1.61	0.183	FALSE
Lap 5	0.991	0.378	FALSE
Lap 6	0.335	0.754	FALSE
Lap 7	0.159	0.881	FALSE
Lap 8	0.355	0.74	FALSE
Lap 9	0.392	0.715	FALSE
Lap 10	0.081	0.939	FALSE

### Sheet: Supplementary Figure 4
Supplementary Figure 4C
Normalized weighted degree at binned locations between R-networks and UR-networks
Kolmogrov Smirnov (KS) test
Track Position	test statistic	pval	significant?
Location 1	38.597	p<0.001	TRUE
Location 2	42.459	p<0.001	TRUE
Location 3	34.275	p<0.001	TRUE
Location 4	35.359	p<0.001	TRUE
Location 5	38.667	p<0.001	TRUE
Supplementary Figure 4E
Clustering coefficient at binned locations between R-networks and UR-networks
Kolmogrov Smirnov (KS) test
Track Position	test statistic	pval	significant?
Location 1	69.789	p<0.001	TRUE
Location 2	81.005	p<0.001	TRUE
Location 3	76.307	p<0.001	TRUE
Location 4	82.274	p<0.001	TRUE
Location 5	90.534	p<0.001	TRUE

### Sheet: Supplementary Figure 6
Supplementary Figure 6A: Boxplot Animal wise comparisons
N = 5 mice		Paired T-test with Bonferroni Correction
Reliability
Group1	Group2	test statistic	pval	pval_corr	significant?
R1	R2	-2.7141	0.0533	0.5331	FALSE
R1	UR1	7.7482	0.0015	0.0149	TRUE
R1	UR2	9.2925	0.0007	0.0075	TRUE
R1	RR	0.5007	0.6429	1	FALSE
R2	UR1	5.695	0.0047	0.047	TRUE
R2	UR2	7.7428	0.0015	0.015	TRUE
R2	RR	1.191	0.2995	1	FALSE
UR1	UR2	-0.4161	0.6987	1	FALSE
UR1	RR	-1.2032	0.2952	1	FALSE
UR2	RR	-1.0684	0.3455	1	FALSE
Supplementary Figure 6B - cumulative distribution
Number of place cells: 658		Test: Independent t-test with multiple comparison correction using Bonferroni
Parameter	R1:R2					R1:UR1					R1:UR2					R2:UR1					R2:UR2					UR1:UR2
	test Statistic	P-value	Adjusted P-value	significant?		test Statistic	P-value	Adjusted P-value	significant?		test Statistic	P-value	Adjusted P-value	significant?		test Statistic	P-value	Adjusted P-value	significant?		test Statistic	P-value	Adjusted P-value	significant?		test Statistic	P-value	Adjusted P-value	significant?
Reliability	-5.2212	p<0.0001	p<0.0001	TRUE		10.509	p<0.0001	p<0.0001	TRUE		10.8614	p<0.0001	p<0.0001	TRUE		15.7973	p<0.0001	p<0.0001	TRUE		16.0664	p<0.0001	p<0.0001	TRUE		0.5083	0.6113	1	FALSE
Parameter	R1:RR					R2:RR					UR1:RR					UR2:RR
	test Statistic	P-value	Adjusted P-value	significant?		test Statistic	P-value	Adjusted P-value	significant?		test Statistic	P-value	Adjusted P-value	significant?		test Statistic	P-value	Adjusted P-value	significant?
Reliability	1.9533	0.051	0.5907	FALSE		6.9706	p<0.0001	p<0.0001	TRUE		-7.9685	p<0.0001	p<0.0001	TRUE		-8.3214	p<0.0001	p<0.0001	TRUE
Supplementary Figure 6C
Reliability across common cells
Paired T-test with Bonferroni Correction
Group1	Group2	test statistic	pval	pval_corr	significant?
R1	R2	0.152	p<0.0001	p<0.0001	TRUE
R1	UR1	0.3934	p<0.0001	p<0.0001	TRUE
R1	UR2	0.3558	p<0.0001	p<0.0001	TRUE
R1	RR	0.1223	0.0001	0.0014	TRUE
R2	UR1	0.4984	p<0.0001	p<0.0001	TRUE
R2	UR2	0.4357	p<0.0001	p<0.0001	TRUE
R2	RR	0.2194	p<0.0001	p<0.0001	TRUE
UR1	UR2	0.0784	0.0397	0.397	FALSE
UR1	RR	0.3245	p<0.0001	p<0.0001	TRUE
UR2	RR	0.2649	p<0.0001	p<0.0001	TRUE

### Sheet: Supplementary Figure 7
Supplementary Figure 7D							Supplementary Figure 7D
R1:RR
Lap#	test statistic	pval	significant?				Group1	Group2	test statistic	pval	pval_corr	significant?
Lap 1	2.814	0.048	FALSE				R1 High Reliability	UR1 High Reliability	0.1685	0.8744	1	FALSE
Lap 2	2.144	0.099	FALSE				R1 High Reliability	R1 Low Reliability	5.9096	0.0041	0.0246	TRUE
Lap 3	5.249	0.006	TRUE				R1 High Reliability	UR1 Low Reliability	6.496	0.0029	0.0174	TRUE
Lap 4	4.332	0.012	TRUE				UR1 High Reliability	R1 Low Reliability	2.2912	0.0837	0.5025	FALSE
Lap 5	7.115	0.002	TRUE				UR1 High Reliability	UR1 Low Reliability	7.2647	0.0019	0.0114	TRUE
Lap 6	7.342	0.002	TRUE				R1 Low Reliability	UR1 Low Reliability	1.2199	0.2895	1	FALSE
Lap 7	7.896	0.001	TRUE
Lap 8	7.291	0.002	TRUE
Lap 9	7.121	0.002	TRUE
Lap 10	8.854	0.001	TRUE

### Sheet: Supplementary Figure 8
Supplementary Figure 8C											Supplementary Figure 8D
Normalized weighted degree at binned locations between high vs low reliable PFs in R-networks											Normalized weighted degree at binned locations between high vs low reliable PFs in UR-networks
Kolmogrov Smirnov (KS) test											Kolmogrov Smirnov (KS) test
Track Position	test statistic	pval	significant?								Track Position	test statistic	pval	significant?
Location 1	11	p<0.001	TRUE								Location 1	26.651	p<0.001	TRUE
Location 2	7.563	p<0.001	TRUE								Location 2	9.145	p<0.001	TRUE
Location 3	5.219	p<0.001	TRUE								Location 3	9.998	p<0.001	TRUE
Location 4	6.933	p<0.001	TRUE								Location 4	7.886	p<0.001	TRUE
Location 5	10.467	p<0.001	TRUE								Location 5	13.461	p<0.001	TRUE
Supplementary Figure 8E											Supplementary Figure 8F
Clustering coefficient at binned locations between high vs low reliable PFs in R-networks											Clustering coefficient at binned locations between high vs low reliable PFs in UR-networks
Kolmogrov Smirnov (KS) test											Kolmogrov Smirnov (KS) test
Track Position	test statistic	pval	significant?								Track Position	test statistic	pval	significant?
Location 1	16.262	p<0.001	TRUE								Location 1	11.356	p<0.001	TRUE
Location 2	19.292	p<0.001	TRUE								Location 2	25.465	p<0.001	TRUE
Location 3	18.643	p<0.001	TRUE								Location 3	25.664	p<0.001	TRUE
Location 4	18.596	p<0.001	TRUE								Location 4	23.673	p<0.001	TRUE
Location 5	21.575	p<0.001	TRUE								Location 5	20.418	p<0.001	TRUE
